# Cooption and Specialization of Endothelin Signaling Pathways Drove Elaboration of the Neural Crest in Early Vertebrates

**DOI:** 10.1101/710475

**Authors:** Tyler A. Square, David Jandzik, James L. Massey, Marek Romášek, Haley P. Stein, Andrew W. Hansen, Amrita Purkayastha, Maria V. Cattell, Daniel M. Medeiros

**Affiliations:** Department of Ecology and Evolutionary Biology, University of Colorado, Boulder, CO 80309, USA; Department of Molecular and Cellular Biology, University of California, Berkeley, CA 94720, USA; Department of Zoology, Charles University in Prague, Prague, 128 44, Czech Republic; Department of Zoology, Comenius University in Bratislava, Bratislava, 84215, Slovakia

## Abstract

The neural crest (NC) is a vertebrate-specific embryonic tissue that forms an array of clade-defining adult features. A key step in the formation of these diverse derivatives is the partitioning of NC cells into subpopulations with distinct migration routes and potencies^1^. The evolution of these developmental modules is poorly understood. Endothelin (Edn) signaling is unique to vertebrates, and performs various functions in different NC subpopulations^2–5^. To better understand the evolution of NC patterning, we used CRISPR/Cas9-driven mutagenesis to disrupt Edn receptors, ligands, and Dlx transcription factors in the sea lamprey, *Petromyzon marinus*. Lampreys and modern gnathostomes last shared a common ancestor 500 million years ago^6^. Thus, comparisons between the two groups can identify deeply conserved and divergent features of vertebrate development. Using *Xenopus laevis* to facilitate side-by-side analyses, we show here that lamprey and gnathostomes display fundamental differences in Edn signaling function. Unlike gnathostomes, both lamprey Ednrs cooperate during oropharyngeal skeleton development. Furthermore, neither paralog regulates *hand* transcription factors, which are required for mandible development in gnathostomes. We also identify conserved roles for Edn signaling in *dlx* gene regulation, pigment cell, and heart development. Together our results illustrate the stepwise neofunctionalization and specialization of this vertebrate-specific signaling pathway, and suggest key intermediate stages in the early evolution of the NC.
