## Supplemental Table 1 for "Cooption and Specialization of Endothelin Signaling Pathways Drove Elaboration of the Neural Crest in Early Vertebrates"

### Sheet: Sheet1
Target Gene	Target Site	Severe Mutants/LRD-Fluorescent Survivors (%)	Genotyping Forward Primer	Genotyping Reverse Primer	notes
P. marinus
ednA	(sg1)GGGCAATCGGCGCTGAGCTG(GGG)	22/67 (~33%)	GCACTCACAGACTCGCAC	GAGATCCGTGGGACTCAC	both ednA target sites were genotyped with the same primer pair
ednA	(sg3)(CCC)CGCGATGCCGAGCTCTTCCC	29/38 (~76%)	GCACTCACAGACTCGCAC	GAGATCCGTGGGACTCAC
ednC	(sg2)(CCA)AGAGATGCTCCTGCGCGACC	n/a	CCGCTAACAATGTCGCTC	TCCTCTCATGAAGTCCCAC	no consistent phenotype detected; ednC sg2 and sg3 were genotyped with the same primer pair
ednC	(sg3)GGTGGCTCAACTCCTCGCTG(GGG)	n/a	CCGCTAACAATGTCGCTC	TCCTCTCATGAAGTCCCAC	no consistent phenotype detected; ednC sg2 and sg3 were genotyped with the same primer pair
ednC	(sg4)GGCACAGACGCAGCAGCCGC(GGG)	n/a	n/a	n/a	no consistent phenotype detected; seven bases on the 5' end are intentionally situated in an intron
ednE	(sg2)(CCG)GGAATGCGTCTACTACTGCC	70/73 (~96%)	CGACCCCCTGTATACCAG	TAACAAGCGATCACCCTGAC	both ednE taget sites were genotyped with the same primer pair
ednE	(sg3)GGAGCGGCGAGCAAACTCTG(CGG)	38/51 (~74%)	CGACCCCCTGTATACCAG	TAACAAGCGATCACCCTGAC
ednra	(sg3)(CCC)CATACAGAGCGGTATGAGCC	113/154 (~73%)	TGAACGGCCAAGGAAACCGAC	GCCCGTTGCGCATGCAC
ednra	(sg4)(CCA)CCATGTGCAAGATGGTGCCC	264/325 (~81%)	GGCCCCAACTCATTTCCTC	CCACTACGCCTCTCCAG
ednrb	(sg2)GGTACCGCGCGGTGGCGTCT(TGG)	40/52 (~77%)	n/a	n/a	we were unable to genotype target site 2, as our sgRNA targets the edge of an exon adjascent to an intron with unknown sequence
ednrb	(sg3)GGATCATCTGGCGCAACAAG(CGG)	177/403 (~44%)	AAGGCGGTGAACACGGCGGTG	GACACGGGCAGCGCGATGACG
ednrb	(sg4)(CCG)CATCCAGGGCATGGGCGTCC	n/a	AGGTACCGCGCGGTGGC	GCTCTGCTGCGGCGCGAG	this sgRNA has a significant off-target match to ednra, and was thus only used in the combined experiment
ednra+ednrb	-rA sg4 (above) + -rB sg3 (above)	208/592 (~35%)	same as above for each target	same as above for each target
ednra+ednrb	-rA sg4 (above) + -rB sg2 (above)	54/88 (~61%)	same as above for -rA, -rB n/a	same as above for -ra, -rb n/a
ednra+ednrb	-rA sg3 (above) + -rB sg4 (above)	n/a	same as above for each target	same as above for each target	See phenotype and genotyping in Extended Data Fig. 6; unaffected larvae from this assay were removed before the phenotype frequency was determined
ednra+ednrb	-rA sg3 (above) + -rB sg2 (above)	51/211 (~24%)	same as above for -rA, -rB n/a	same as above for -ra, -rb n/a
dlxA	(sg1)GGCGCGGATGCTCTTCACGC(GGG)	88/211 (~42%)	CGGCCGTCTTTGTATACCCTAGTC	CGGCCGTCTTTGTATACCCTAGTC	dlxA sg1 and sg3 were genotyped with the same primer pair
dlxA	(sg3)GGCTTCACGCACGACGCGGC(TGG)	36/270 (~13%)	CGGCCGTCTTTGTATACCCTAGTC	CGGCCGTCTTTGTATACCCTAGTC	dlxA sg1 and sg3 were genotyped with the same primer pair
dlxC	(sg4)(CCA)GCATGAGCTATTACCCCTCC	57/130 (~44%)	ACGCGGCTACACCTGGAG	TGGTAGGACTTGTCGGCTC
dlxD	(sg1)GGGACCGGCGGCGCTTCGGG(GGG)	22/66 (~33%)	GACCGCTGGGCTACCCCTAC	GCCGTCTTGCAATCGCAGACAC
dlxD	(sg2)(CCT)ACAGCTGCAGGCGCTCAACC	65/217 (~30%)	ATCACTAACAACGGCCGCGTG	CCTAATGCATGCCCGGCAC
dlxA+C+D	(CCG)CTTCCAGCAGACgCAGTACC	58/71 (~82%)	TGGACGAGAAGGAAGAGGCGTC	CGACCTAGGGGAGGCCCAG	multi-guide designed to dlx homeobox; lowercase "g" is representative of dlxA and dlxD coding sequences and was an exact match to the sgRNA; dlxC has a "C" at this position
negative control (ednrB mismatch)	cGgGacgcAG/CTCCTGGCCG(AGG)	0/102 (0%) w/ pigment loss	n/a	n/a	sequence of sgRNA shown instead of locus; lowercase letters are mismatches to the genomic locus, slash indicates the intron/exon boundary (capital letters on 5' side of slash are spurious matches to intron sequence)
negative control (Pm Tyrosinase)	(sg2)GGCCCACGGCCTTCTACTCG(CGG)	99/112 (~88%) w/pigment loss; 0/112 w/ heart edema
X. laevis
edn1.L (neg. control)	(CCA)CGCTCGCTAACCAGCCCCCt	0/33 (0%)	AGACTGCTGCTATGAGCTG	ATGATGTCCAAGTGGCAG	lowercase letter ("t") at the 3' end is a mismatch between the target site and the sgRNA (our sgRNA has a C in that position)
edn1.S (neg. control)	(CCA)GGCTTACTAACGAGCCCCCt	0/57 (0%)	TGTCATGCCAGATTGCTG	ATGATGTCCAAGTGGCAG	lowercase letter ("t") at the 3' end is a mismatch between the target site and the sgRNA (our sgRNA has a C in that position)
edn1.L+S	(both above combined; see methods)	20/47 (~42%)	(both above)	(both above)
edn3.L/S (one cell)	GGGGAGCCCACAGGAGAGAT(CGG)	31/71 (~44%)	TGTTTTCCCCAAACTCCAG	TTACTCTGGGGTGTTGATCC	sgRNA and genotyping primers are identical for edn3.L and -S
edn3.L/S (two cell)	GGGGAGCCCACAGGAGAGAT(CGG)	27/69 (~39%)	TGTTTTCCCCAAACTCCAG	TTACTCTGGGGTGTTGATCC
ednra.L (neg. control)	(CCC)AAATGCCCTGATATCAAGCC	0/56 (0%)	TTGTGCCCAGAAAGGAC	CTGTATCTTTGTGACTTTATAGC
ednra.S (neg. control)	(CCC)AAATGCCCTGATAGCAAGCC	0/72 (0%)	AATCGGACTGATGCCAG	TGACTTCATACAGTAGCTTACTG
ednra.L+S	(both above combined; see methods)	37/71 (~52%)	(both above)	(both above)
