## Supplemental Table 2 for "Cooption and Specialization of Endothelin Signaling Pathways Drove Elaboration of the Neural Crest in Early Vertebrates"

### Sheet: Sheet1
targeted gene(s)	ISH/IHC/histological stain (stage)	# with discontiguous staining	# observed	notes
P. marinus ednra	dlxA (st. T26.5)	7	21	missing expression in pharyngeal arches and/or oral region
	dlxB (st. T24)	4	6	missing expression in pharyngeal arches and/or oral region
	dlxB (st. T26.5)	2	5	missing expression in pharyngeal arches and/or oral region
	dlxD (st. T26.5)	5	14	missing expression in pharyngeal arches and/or oral region
	FGFRa (st. T26.5)	3	6	missing expression in heart
	foxD-A (st. T26.5)	0	3
	handA (st. T26.5)	0	8
	ID (st. T26.5)	0	5
	lecA (st. T26.5)	16	16	missing expression in pharyngeal arches and/or oral region
	msxB (st. T26.5)	0	12
	myc (st. T26.5)	0	6
	phox (st. T26.5)	0	8	facial nerves and SCPs still present
	soxE1 (st. T26.5)	0	4
	soxE2 (st. T22)	0	20
	soxE2 (st. T26.5)	15	21	missing expression in pharyngeal arches and/or oral region
	twistA (st. T26.5)	0	6	slightly misshapen but still present
	Neurofilament IHC (st. T27)	0	4	facial nerves and DRGs still present
	Alcian Blue (st. T30)	16	16	staining discontiguous or missing
P. marinus ednrb	dlxA (st. T26.5)	0	8
	dlxC (st. T26.5)	0	6
	dlxD (st. T26.5)	0	6
	hand (st. T26.5)	0	7
	ID (st. T26.5)	0	10
	lecA (st. T26.5)	4	8	minor regions missing, severe left/right heterochrony
	msxB (st. T26.5)	0	7
	myc (st. T26.5)	0	7
	phox (st. T26.5)	0	8	facial nerves and SCPs still present
	soxE1 (st T26.5)	0	7
	soxE2 (st. T22)	0	22
	soxE2 (st. T26.5)	4	8	minor regions missing, severe left/right heterochrony
	twistA (st. T26.5)	0	9
	Neurofilament IHC (st. T27)	4	4	missing staining around pronephros only
	Alcian Blue (st. T30)	5	18	staining discontiguous or missing
P. marinus ednra+b	dlxA (st. T26.5)	20	24	missing expression in pharyngeal arches and/or oral region
	dlxB (st. T26.5)	4	6	missing expression in pharyngeal arches and/or oral region
	dlxC (st. T26.5)	4	7	missing expression in pharyngeal arches and/or oral region
	dlxD (st. T26.5)	7	8	missing expression in pharyngeal arches and/or oral region
	foxD-A (st. T23-24)	0	14
	hand (st. T26.5)	0	9
	ID (st. T26.5)	3	5	upper lip and/or first pharyngeal arch derivatives eliminated
	lecA (st. T26.5)	8	9
	msxB (st. T26.5)	1	8	upper lip eliminated in one specimen, BAs unaffected
	soxB1b (st. T26.5)	0	9
	phox (st. T26.5)	0	11	facial nerves and SCPs still present
	soxE1 (st. T26.5)	9	11
	soxE2 (st. T22)	0	20	missing expression in pharyngeal arches and/or oral region
	soxE2 (st. T26.5)	9	10
	twistA(st. T23-24)	0	9
	twistA(st. T26.5)	4	4	expression reduced in all cranial NC
	Neurofilament IHC (st. T27)	3	3	missing staining around pronephros only
	Alcian Blue (st. T30)	19	19	staining discontiguous or missing
P. marinus ednA	Alcian Blue (st. T30)	12	15	staining discontiguous or missing
P. marinus dlxA	soxE2 (st. T26.5)	20	41	missing expression in pharyngeal arches and/or oral region
	lecA (st. T26.5)	16	51	missing expression in pharyngeal arches and/or oral region
	Alcian Blue (st. T30)	4	61	staining discontiguous or missing (all survivors were stained)
P. marinus dlxC	soxE2 (st. T26.5)	14	20	missing expression in pharyngeal arches and/or oral region
	lecA (st. T26.5	16	33	missing expression in pharyngeal arches and/or oral region
	Alcian Blue (st. T30)	4	5	staining discontiguous or missing
P. marinus dlxD	soxE2 (st. T26.5)	21	41	missing expression in pharyngeal arches and/or oral region
	lecA (st. T26.5	16	50	missing expression in pharyngeal arches and/or oral region
	Alcian Blue (st. T30)	5	34	staining discontiguous or missing (all survivors were stained)
P. marinus dlxA+C+D	soxE2 (st. T26.5)	17	20	missing expression in pharyngeal arches and/or oral region
	lecA (st. T26.5	14	17	missing expression in pharyngeal arches and/or oral region
	Alcian Blue (st. T30)	11	35	staining discontiguous or missing (all survivors were stained)
X. laevis ednra.S+L	dlx3.S (st. 33)	3	7	missing expression in pharyngeal arches and/or oral region
	hand2.L (st. 33)	4	7	missing expression in pharyngeal arches and/or oral region
	sox9.S (st. 25)	0	15
	sox9.S (st. 33)	12	20	missing expression in pharyngeal arches and/or oral region
	Alcian Blue (st. 30)	39	40	staining discontiguous or missing
X. laevis edn1.S+L	Alcian Blue (st. 30)	22	24	staining discontiguous or missing
