## Supplemental Table 3 for "Cooption and Specialization of Endothelin Signaling Pathways Drove Elaboration of the Neural Crest in Early Vertebrates"

### Sheet: Sheet1
sgRNA	Total LRD-fluorescent survivors	# with severe morphological phenotype	sgRNA "severe" phenotype frequency	null/background morphological deformity frequency (estimated)	Fisher's Exact: observed vs. null	frequency of severe morphological phenotype matches null/background hypothesis?
P. marinus ednA sgRNA1	67	22	0.328358	0.1	2.36746e-07	NO
P. marinus ednA sgRNA3	38	29	0.763158	0.1	6.3154e-22	NO
P. marinus ednE sgRNA2	73	70	0.958904	0.1	4.53409e-66	NO
P. marinus ednE sgRNA3	51	38	0.745098	0.1	1.21059e-27	NO
P. marinus ednra sgRNA3	154	113	0.733766	0.1	5.50685e-78	NO
P. marinus ednra sgRNA4	325	264	0.812308	0.1	1.30345e-200	NO
P. marinus ednrb sgRNA2	52	40	0.769231	0.1	5.82876e-30	NO
P. marinus ednrb sgRNA3	403	177	0.439206	0.1	1.90201e-69	NO
P. marinus ednra sgRNA4 + ednrb sgRNA3	592	208	0.351351	0.1	4.35388e-61	NO
P. marinus ednra sgRNA4 + ednrb sgRNA2	88	54	0.613636	0.1	7.56948e-32	NO
P. marinus ednra sgRNA3 + ednrb sgRNA2	211	51	0.241706	0.1	1.45735e-09	NO
P. marinus dlxA sgRNA1	211	88	0.417062	0.1	2.33317e-33	NO
P. marinus dlxA sgRNA3	270	36	0.133333	0.1	0.0155014	NO
P. marinus dlxC sgRNA4	130	57	0.438462	0.1	1.63055e-23	NO
P. marinus dlxD sgRNA1	66	22	0.333333	0.1	1.76676e-07	NO
P. marinus dlxD sgRNA2	217	65	0.299539	0.1	2.22927e-16	NO
P. marinus dlxA+C+D sgRNA	71	58	0.816901	0.1	1.47694e-45	NO
X. laevis edn1.L+S sgRNAs	47	20	0.425532	0.1	5.67686e-09	NO
X. laevis edn3.L/S sgRNA	71	31	0.43662	0.1	1.87369e-13	NO
X. laevis ednra.L+S sgRNAs	71	37	0.521127	0.1	5.82113e-19	NO
ISH on randomly selected embryos (before mutant morphology is observed)	Total embryos analyzed by ISH	# with reduced gene expression	reduced gene expression frequency	null/background reduced gene expression frequency (estimated)	Fisher's Exact: observed vs. null	frequency of reduced expression matches null/background hypothesis?
P. marinus soxE2 (ednrA sgRNA 3; st. T23)	20	0	0	0.05	0.358486	YES
P. marinus foxD-A (ednrA sgRNA 3; st. T24)	14	0	0	0.05	0.487675	YES
P. marinus twistA(ednrA sgRNA 4 + ednrB sgRNA 2; st. T24)	9	4	0.444444	0.05	0.000609352	NO
X. laevis dlx3.S (ednra.L+-S; st. 33)	7	3	0.428571	0.05	0.00356346	NO
X. laevis hand2.L (ednra.L+-S; st. 33)	7	4	0.571429	0.05	0.000187551	NO
X. laevis sox8.L (ednra.L+-S; st. 25)	20	0	0	0.05	0.358486	YES
X. laevis sox9.S (ednra.L+-S; st. 33)	20	12	0.6	0.05	2.04031e-11	NO
