## Supplemental Table 4 for "Cooption and Specialization of Endothelin Signaling Pathways Drove Elaboration of the Neural Crest in Early Vertebrates"

### Sheet: pooled
guide RNA	# of "severely affected" animals genotyped	# of indel alleles/total alleles sequenced	% indel alleles	notes
P. marinus
ednA sgRNA1	3	40/42	0.952381
ednA sgRNA3	3	26/30	0.866667
ednE sgRNA2	3	29/31	0.935484
ednE sgRNA3	3	25/25	1
ednrA sgRNA3	6	50/52	0.961538	including 3 double mutants
ednrA sgRNA4	3	24/26	0.923077
ednrB sgRNA3	3	71/73	0.972603
ednrB sgRNA4	3	28/28	1	derived from 3 double mutants
dlxA sgRNA1	5	25/32	0.78125
dlxA sgRNA3	9	16/32	0.5
dlxC sgRNA4	4	21/22	0.954545
dlxD sgRNA1	6	32/34	0.941176
dlxD sgRNA2	7	48/53	0.90566
dlxA+C+D sgRNA	7	60/63	0.952381	all 3 dlx genes in each of 7 animals were sequenced
X. laevis
edn1.L sgRNA	4	19/21	0.904762	same 4 animals genotyped for edn1.L and -S
edn1.S sgRNA	4	25/25	1	same 4 animals genotyped for edn1.L and -S
edn3.L+S sgRNA	3	9/10 -L, 4/4 -S	90% L,100%S	L and S homeologs targeted with a single sgRNA
ednra.L sgRNA	5	32/39	0.820513	same 5 animals genotyped for ednra.L and -S
ednra.S sgRNA	5	23/26	0.884615	same 5 animals genotyped for ednra.L and -S

### Sheet: edn_r individual info
Gene/Guide	Fraction of indel sequences			stupid notes
ednA g1 L1	40/42
ednA g1 L2	12/12
ednA g1 L3	8/8
				ednA g1 various	2 bought	23/0
ednA g3 L1	16/20
ednA g3 L2	4/4
ednA g3 L3	6/6
				ednA g3 various	4 bought	18/7
ednE g2 L1	12/14
ednE g2 L2	8/8
ednE g2 L3	9/9
ednE g3 L1	8/8
ednE g3 L2	5/5
ednE g3 L3	12/12
ednRA g3 L1	9/9
ednRA g3 L2	11/11
ednRA g3 L3	6/6
ednRA g3 L4 (double L1)	16/16
ednRA g3 L6 (double L2)	8/10
ednRA g3 L5 (double L3)	10/10
ednRA g4 L1	11/11
ednRA g4 L2	8/10			formerly 2/3
ednRA g4 L3	7/7
ednRB g3 L1	31/31
ednRB g3 L2	28/28
ednRB g3 L3	12/14
ednRB g4 L1 (double L1)	14/14
ednRB g4 L2 (double L2)	?
ednRB g4 L3 (double L3)	14/14
