## Supplementary material for "Cooption and Specialization of Endothelin Signaling Pathways Drove Elaboration of the Neural Crest in Early Vertebrates": Suplemental Table 5

### Sheet: Sheet1
Jawed vertebrates	Ednra	Ednrb1	Ednrb2	Hivep1	Hivep2	Hivep3	Phactr1	Phactr2	Phactr3	Phactr4	ZNF341
Chicken (Gallus gallus)	NP_989450.1	NP_001001127.1	XP_015133630.1	XP_004939710.2	XP_004935738.1	XP_004947738.1	NP_989777.1	XP_015139688.1	XP_004947132.1	XP_015153199.2
Chimaera (Callorhinchus milii)				XP_007904566.1	XP_007904526.1	XP_007893185.1	XP_007904564.1	XP_007904548.1	XP_007883911.1	XP_007893053.1	XP_007907474.1
Coelacanth (Latimeria chalumnae)	XP_006011646.1	XP_005991318.1	XP_005994790.1
Dog (Canis lupus familiaris)				XP_005640096.1	XP_850296.3	XP_005640096.1	XP_022270191.1	XP_005615525.1	XP_005635300.1	XP_005617759.1
Frog (Xenopus tropicalis)				XP_002932729.2	XP_002937260.1	XP_0012812809.1	XP_012819838.1	XP_004914665.1	NP_001093669.1	NP_001120266.1
Gar (Lepisosteus oculatus)	XP_006629609.2	XP_006639127.1	XP_006633024.1	XP_015213185.1	XP_015194614.1	XP_015203941.1	XP_015210239.1	XP_015217976.1	XP_015220373.1	XP_015204217.1
Human (Homo sapiens)	NP_001948.1	NP_000106.1	(does not exist)	XP_011512848.1	NP_006725.3	XP_011540187.1	XP_016865941.1	NP_001093634.1	NP_542403.1	XP_016857646.1
Whale shark (Rincodon typus)				XP_020374113.1	XP_020380591.1	XP_020374184.1	XP_020388830.1	XP_020389903.1		XP_020365465.1
Zebrafish (Danio rerio)				XP_021323923.1	XP_005160787.1	XP_005159605.1	NP_001340862.1	XP_005156986.1	NP_001107883.1	F1QIC4.2
Lampreys	EdnrA	EdnrB	HivepA	HivepB	HivepC	HivepD	PhactrA	PhactrB	PhactrC	PhactrD	PhactrE
Arctic lamprey (Lethenteron camtschaticum)	BAJ05629.1
Sea Lamprey (Petromyzon marinus)	AME28955.1	AOT83935.1	translated manually from within PIZI01000056v1:3,391,469-3,396,978	translated manually from within PIZI01000003v1:10,255,417-10,270,343	QDO16144.1	QDO16145.1	QDO16145.1	QDO16146.1	QDO16147.1	QDO16148.1	translated manually from within PIZI01000001v1:8800089-8840164
Invertebrates	EdnR-like	Hivep-like	Phactr-like	ZNF341-like
Lancelet (Branchiostoma belcheri)		XP_019632732.1	XP 019633100.1	XP_019629163.1
Lancelet (Branchiostoma floridae)	XP_002611333.1
Starfish (Acanthaster planci)		XP_022105814.1
Urchin (Strongylocentrotus purpuratus)		XP_011660380.1
Acorn worm (Saccoglossus kowalevskii)		NP_001171937.1
